# Consistent trade-offs in ecosystem services between land covers with different production intensities

**DOI:** 10.1101/621706

**Authors:** Carla Gómez-Creutzberg, Malgorzata Lagisz, Shinichi Nakagawa, Eckehard G. Brockerhoff, Jason M. Tylianakis

## Abstract

Sustaining multiple ecosystem services across a landscape requires an understanding of how consistently services are shaped by different categories of land uses. Yet, this understanding is generally constrained by the availability of fine-resolution data for multiple services across large areas and the spatial variability of land-use effects on services. We systematically surveyed published literature for New Zealand (1970 – 2015) to quantify the supply of 17 services across 25 land covers (as a proxy for land use). We found a consistent trade-off in the services supplied by anthropogenic land covers with a high production intensity (e.g., cropping) versus those with extensive or no production. In contrast, forest cover was not associated with any distinct patterns of service supply. By drawing on existing research findings we reveal complementarity and redundancy (potentially influencing resilience) in service supply from different land covers. This can guide practitioners in shaping land systems that sustainably support human well-being.
