## Supplementary Dataset 1 for "Consistent trade-offs in ecosystem services between land covers with different production intensities"

### Sheet: Sheet1
Consistent trade-offs in ecosystem services between land covers with different production intensities
Carla Gómez-Creutzberg, Malgorzata Lagisz, Shinichi Nakagawa, Eckehard G. Brockerhoff & Jason M. Tylianakis
SUPPLEMENTARY DATASET 1
Overview of Ecosystem Services (ES). Service categories and descriptions follow the classification presented in the Millennium Ecosystem assessment - MEA. Ecosystems and human well-being: Synthesis. (Island Press, 2005).
Category	Ecosystem Service	Description
Provisioning	Food – crops*	Cultivated plants for use by people or animals.
Provisioning	Food – milk*	Animals raised for domestic or commercial milk consumption or use.
Provisioning	Food – meat*	Animals raised for domestic or commercial meat consumption or use.
Provisioning	Food - capture fisheries	Wild fish captured through trawling and other non-farming methods.
Provisioning	Food - aquaculture	Fish, shellfish, and/or plants that are bred and reared in ponds, enclosures.
Provisioning	Food - wild plant and animal products	Plant and animal food sources gathered or caught in the wild.
Provisioning	Fiber - timber and wood*	Products made from trees harvested from forest ecosystems, plantations, or non-forested lands.
Provisioning	Fiber - other fibers	Non-wood and non-fuel based fibers sourced from the environment.
Provisioning	Biomass fuel	Sources of fuel derived from plants and animals (wood, biofuel production, dung).
Provisioning	Genetic resources	Genes and genetic information used for animal breeding, plant improvement, and biotechnology.
Provisioning	Biochemicals, natural medicines and pharmaceuticals	Medicines, biocides, food additives, and other biological materials derived from ecosystems for commercial or domestic use.
Provisioning	Ornamental resources	Products from nature that serve aesthetic purposes.
Provisioning	Freshwater	Inland bodies of freshwater, groundwater, rainwater, and surface waters for household, industrial, and agricultural uses.
Regulating	Maintenance of air quality	Influence ecosystems have on air quality by either emitting chemicals to the atmosphere (reducing air quality) or extracting chemicals from the atmosphere (increasing air quality).
Regulating	Global climate regulation	Influence ecosystems have on the global climate by emitting greenhouse gases or aerosols to the atmosphere, or by absorbing greenhouse gases or aerosols from the atmosphere.
Regulating	Regional and local climate regulation	Influence ecosystems have on local and regional climatic systems (expressed in local temperatures, rains, winter, frost frequency and other climatic factors).
Regulating	Regulation of water timing and flows	Influence ecosystems have on the timing and magnitude of water runoff, flooding, and aquifer recharge (particularly in terms of the water storage potential of the ecosystem or landscape).
Regulating	Erosion control	Role plants play in soil retention and the prevention of landslides.
Regulating	Water purification	Role ecosystems play in filtering nutrients, heavy metals and pollutants in water.
Regulating	Waste treatment	Role ecosystems play in decomposing organic wastes and recycling them; taking up and detoxifying compounds through soil and subsoil processes.
Regulating	Disease mitigation	Influence that ecosystems have on the incidence and abundance of human pathogens. Bio-control agents and pathogens limit the need for chemical interventions.
Regulating	Pest regulation	Influence ecosystems have on the number of crop and livestock pests and diseases. Bio-control agents and pathogens limit the need for chemical interventions.
Regulating	Pollination	Role ecosystems play in transferring pollen between male and female plants.
Regulating	Natural hazard regulation	Degree to which ecosystems reduce damage caused by natural hazards.
Cultural	Ethical and spiritual values	Spiritual, religious, aesthetic, intrinsic or other values people attach to ecosystems, landscapes or species.
Cultural	Educational and inspirational values	Information people get from ecosystems that is used for intellectual development, culture, art, design and innovation.
Cultural	Recreation and ecotourism	Recreation undertaken in nature, including tourism sector business and tourist activities that rely on natural or managed ecosystems.
Supporting	Habitat provision	Natural or semi-natural environments that provide all the necessary elements for the survival and reproduction of animal and plant populations and their capacity to recover after disturbances.
Supporting	Nutrient cycling	Cycling of essential nutrients for life (20 in total, includes nitrogen and phosphorous).
Supporting	Soil formation	Rate of soil formation.
Supporting	Primary production	As a measure of the assimilation or accumulation of energy and nutrients by organisms.
Supporting	Water cycling	Different from freshwater provision in that it involves the cycling of water through ecosystems as a benefit for living organisms.
* Provisioning ES marked with an asterisk were not part of our analysis because their supply is limited to a single or few land cover types and therefore can´t be compared across land covers.
