## Supplementary Dataset 2 for "Consistent trade-offs in ecosystem services between land covers with different production intensities"

### Sheet: Sheet1
Consistent trade-offs in ecosystem services between land covers with different production intensities
Carla Gómez-Creutzberg, Malgorzata Lagisz, Shinichi Nakagawa, Eckehard G. Brockerhoff & Jason M. Tylianakis
SUPPLEMENTARY DATASET 2
Overview of land cover classes as defined in New Zealand’s Land Cover Database (LCDB) - Thompson, S., Grüner, I. & Gapare, N. Illustrated Guide to Target Classes of the New Zealand Land Cover Database Version 2. (2003).
Group	Class	Description
Artificial surfaces	Built-up area (settlement)	Central business districts, suburban dwellings, commercial and industrial areas, horticultural sites dominated by structures and sealed surfaces. Includes associated hard surfaces and infrastructures (e.g., roads, carparks, paved areas), low density residential areas.
Artificial surfaces	Urban parkland/ Open space	Open, typically mown, within or associated with bolt-up areas. Includes parks (with scattered trees), playing fields, cemeteries, airports, golf courses and river berms. Hard surfaces, trees or scrub exceeding one hectare are classified separately.
Artificial surfaces	Surface mine & dump	Gravel pits and other open quarries or disposal areas for solid waste material.
Artificial surfaces	Transport infrastructure	Roads, railroads, airport runways, skid sites from forest logging that are discernible in the satellite imagery used for the classification (generally should exceed one hectare).
Bare or lightly vegetated surfaces	Sand, gravel and rock	Coastal strip, landward side of the coastline.
Bare or lightly vegetated surfaces	Gravel and rock	Areas of gravel, sand and rock areas adjacent to rivers, streams and lakes. Also includes: bare ground associated with thermal activity; scree slopes, glacial debris, rock tor areas in hills and high lands and recently formed surfaces with little or no biomass.
Bare or lightly vegetated surfaces	Landslide	Subsoil and parent material exposed due to localized erosion.
Bare or lightly vegetated surfaces	Permanent snow and ice	Areas greater than one hectare with perennial cover of snow and ice, includes glacier areas.
Bare or lightly vegetated surfaces	Alpine grass / herbfield	Vegetation areas above the tree line, dominated by low growing and mat forming herbs and grasses. High bare ground components. Sites that do not have a history of pastoral use.
Water bodies	Lake or pond	Permanently or intermittently standing open fresh water without emerging vegetation. Water bodies can be natural or artificial (oxidation ponds, fire control ponds and reservoirs).
Water bodies	River	Flowing open freshwater without emerging vegetation. Includes natural and modified systems with a width greater than 30 meters.
Water bodies	Estuarine open water	Standing or flowing open water areas without emerging vegetation and in which saline waters are occasionally or periodically diluted by freshwater (or freshwater is made saline). Includes estuaries of rivers, lagoons and dune swales.
Cropland	Short - rotation cropland	Areas where soil is exposed to cultivation regularly or at least annually. Includes land for growing cereal crops, root crops, annual seed crops, annual vegetable crops, hops, strawberry fields, annual flower crops and open ground nurseries.
Cropland	Orchard, vineyard & other perennial crops	Orchards and areas cultivated less than annually, used for producing tree crops as well as crops grown on shrubs or climbing plants. Includes areas with perennial vines supporting grape crops.
Grassland, Sedgeland, Saltmarsh	High producing exotic grassland	Exotic grasslands with vigorous vegetation cover (clovers - Trifolium spp., ryegrass -Lolium perenne, cock’s-foot - Dactylis glomerata). Usually comprises intensively managed grasslands, rotationally grazed for wool, lamb, beef, dairy and deer production. Management involves pasture renewal every five to ten years, application of fertilizers and in some cases irrigation. Class also includes exten…
Grassland, Sedgeland, Saltmarsh	Low producing grassland	Exotic and indigenous grasslands with low plant vigor (seasonally varying) and biomass (which may be due to environmental conditions or management practices). Dominant species include less productive exotic grasses (browntop - Agrostis capillaris and sweet vernal - Anthoxanthum odoratum) usually mixed with short tussock species. Also includes areas of short tussock grassland hard tussock (Festuca…
Grassland, Sedgeland, Saltmarsh	Tall tussock grassland	Highland areas that have not been under intensive farm management and with the presence of Chionochloa spp. (usually accompanied by short tussock and herbs -particularly Celmisia spp.). Can support extensive summer grazing which usually accounts for the presence of exotic grasses.
Grassland, Sedgeland, Saltmarsh	Depleted grassland	Grassland/herbfield areas with very low herbaceous vegetation cover. Short tussock grassland species are present but have less than 10% cover. Hieracium spp. and/or exotic grassland species are conspicuous as is the bare ground. Low plant vigor is due to soil nutrient loss from repeated burning and overgrazing.
Grassland, Sedgeland, Saltmarsh	Herbaceous freshwater vegetation	Permanent or periodical freshwater wetland areas with emergent herbaceous aquatic vegetation dominated by sedges (Cyperaceae), rushes (Juncaceae) or tall erect herbs (Poaceae, Restionaceae, Typhaceae). Includes areas with low growing dicotyledon herbs and with Sphagnum moss.
Grassland, Sedgeland, Saltmarsh	Herbaceous saline vegetation	Estuarine or coastal wetland areas (with saline/brackish water or saltwater saturated soils) dominated by herbaceous aquatic vegetation. Dominance of salt-tolerant plants (Schoenoplectus spp., Apodasmia similis, or glasswort - Sarcocornia quinqueflora). Most areas are subject to tidal changes in water level.
Grassland, Sedgeland, Saltmarsh	Flaxland	Areas dominated by lowland flax (Phormium tenax), usually moist, and belonging to wetland systems .
Scrub and/or Shrubland	Fernland	Areas where bracken fern (Pteridium esculentum), umbrella fern (Gleichenia spp.), and ring fern (Paesia scaberula) dominate. It represents a successional vegetation type in previously forested land and encompasses sites with low fertility and which have been recently burnt.
Scrub and/or Shrubland	Gorse and/or broom	Disturbed areas where low fertility, extensive grazing and fire have facilitated the spread and establishment of gorse and/or broom.
Scrub and/or Shrubland	Manuka and/or kanuka	Indigenous shrubland, usually found as an early successional scrub type on previously forested land. Fires are used to maintain area in scrub stage and prevent and prevent succession into mature stands and forest. Both manuka and kanuka can occur but the former is more common in the South Island and the latter in the North Island.
Scrub and/or Shrubland	Matagouri or grey scrub	Matagouri (Discaria toumatou) is a thorny divaricate shrub found in open shrubland or thickets among montane areas of the South Island. It is usually associated with freely drained recent soils (river terraces, outwash fans) and can occur in areas under extensive farm management as a response to practices such as phosphate application. Grey scrub areas are dominated with small-leaved indigenous s…
Scrub and/or Shrubland	Broadleaved indigenous hardwoods	Areas usually in an advanced successional stage back to indigenous forest. Vegetation cover involves a mix of broad-leaved, usually seral (successional) broadleaved species (wineberry - Aristotelia serrata, mahoe - Melicytus ramiflorus, Pseudopanax spp., Pittosporum spp., Fuchsia spp., ngaio - Myoporum laetum, and titoki - Alectryon excelsus), tutu (Coriaria spp.) and tree ferns. Usually found in…
Scrub and/or Shrubland	Sub-alpine Shrubland	Diverse range of communities occurring in the 900 - 1200 m.a.s.l range between indigenous forest and tall tussock grassland, alpine grass/herbfields and alpine gravel and rock. Can also be found at lower altitudes as secondary vegetation after forest clearance. Community composition and height are strongly influenced by rainfall and exposure. Class includes frost flats (old tephra plains - plains…
Scrub and/or Shrubland	Mixed exotic shrubland	Single-species or mixed communities of introduced shrubs and climbers boxthorn, hawthorn (Crataegus spp.), elderberry (Sambucus spp.), brier (Rosa rubiginosa), buddleja (Buddleja davidii), blackberry (Rubus spp.), and old man’s beard (Clematis vitalba). Includes areas of amenity planting where shrublands are larger than one hectare.
Forest	Exotic forest	Areas with Pinus radiata as well as exotic forests of conifers (douglas fir, Monterey cypress, larch) and broadleaved species (Acacia, Eucalyptus). Includes wilding pines (i.e. those that are growing spontaneously outside of plantations), when identifiable in the imagery. Also includes linear features of evergreen or deciduous trees extending for more than 150 meters.
Forest	Forest - harvested	Areas with evidence of harvesting since the previous LCDB survey. Includes canopy openings, skidder tracks, new roads, log landings. It is assumed that these sites will become replanted if they are occurring inside plantations, they are therefore marked as plantations and checked in the next LCDB survey iteration (which should occur every 5 years) by then the forest should be identifiable. Cleare…
Forest	Deciduous hardwoods	Willows and poplar species growing adjacent to inland water and rivers, as well as planted deciduous hardwoods (oak - Quercus spp., ash - Fraxinus excelsior and elm - Ulmus spp.).
Forest	Indigenous forest	Forest dominated by indigenous tall forest canopy species.
Forest	Mangrove	Avicenna officinalis communities occurring in estuarine mudflats and tidal creeks. Distribution is confined to North Island (up to 38 degrees South).
