## Supplementary Dataset 4 for "Consistent trade-offs in ecosystem services between land covers with different production intensities"

### Sheet: Sheet1
Consistent trade-offs in ecosystem services between land covers with different production intensities
Carla Gómez-Creutzberg, Malgorzata Lagisz, Shinichi Nakagawa, Eckehard G. Brockerhoff & Jason M. Tylianakis
SUPPLEMENTARY DATASET 4
Reference list for the studies included in our meta-analysis. The Study ID values are not sequential because they correspond to the unique identifier that each study received at the start of the literature screening process. The Study ID can be used to link the values presented in Supplementary Dataset 5 to the bibliographical reference of each study.
Study ID	Reference
S0008	Fahey, B. & Watson, A. (1991). Hydrological impacts of converting tussock grassland to pine plantation, Otago, New Zealand. New Zealand Journal of Hydrology, 30, 1–15.
S0010	Tate, K.R., Ross, D.J., Saggar, S., Hedley, C.B., Dando, J. & Singh, B.K. et al. (2007). Methane uptake in soils from Pinus radiata plantations, a reverting shrubland and adjacent pastures: Effects of land-use change, and soil texture, water and mineral nitrogen. Soil Biology and Biochemistry, 39, 1437–1449.
S0011	Yeates, G.W., Hawke, M.F. & Rijkse, W.C. (2000). Changes soil fauna and soil conditions under Pinus radiata agroforestry regimes during a 25-year tree rotation. Biology and Fertility of Soils, 31, 391–406.
S0013	Thompson, R.M. & Townsend, C.R. (2003). Impacts on Stream Food Webs of Native and Exotic Forest : An Intercontinental Comparison. Ecology, 84, 145–161.
S0014	Thompson, R.M. & Townsend, C.R. (2004b). Impacts of riparian afforestation on stream biofilms: An exotic forest-native grassland comparison. New Zealand Journal of Marine and Freshwater Research, 38, 895–902.
S0015	Giddens, K.M., Parfitt, R.L. & Percival, H.J. (1997). Comparison of some soil properties under Pinus radiata and improved pasture. New Zealand Journal of Agricultural Research, 40, 409–416.
S0017	Adams, M.L., Davis, M.R. & Powell, K. (2001). Effects of grassland afforestation on exchangeable soil and soil solution aluminium. Australian Journal of Soil Research, 39, 1003–1014.
S0019	Quinn, J.M. & Stroud, M.J. (2002). Water quality and sediment and nutrient export from New Zealand hill-land catchments of contrasting land use. New Zealand Journal of Marine and Freshwater Research, 36, 409–429.
S0020	Boulton, A.J., Scarsbrook, M.R., Quinn, J.M. & Burrell, G.P. (1997). Land-use effects on the hyporheic ecology of five small streams near Hamilton, New Zealand. New Zealand Journal of Marine and Freshwater Research, 31, 609–622.
S0021	Broekhuizen, N. & Quinn, J.M. (1998). Influences of stream size and catchment land-use on fine particulate organic matter retention in streams. New Zealand Journal of Marine and Freshwater Research, 32, 581–590.
S0022	Thompson, R.M. & Townsend, C.R. (2004c). Land-use influences on New Zealand stream communities: Effects on species composition, functional organisation, and food-web structure. New Zealand Journal of Marine and Freshwater Research, 38, 595–608.
S0030	Singh, B.K., Tate, K.R., Ross, D.J., Singh, J., Dando, J. & Thomas, N. et al. (2009). Soil methane oxidation and methanotroph responses to afforestation of pastures with Pinus radiata stands. Soil Biology and Biochemistry, 41, 2196–2205.
S0035	Jacobsen, L.B. (2012). Interacting effects of land use and landscape context on wild bees (Apoidea) in Canterbury, New Zealand. PhD thesis. University of Copenhagen.
S0036	Hughes, A.O., Quinn, J.M. & McKergow, L.A. (2012). Land use influences on suspended sediment yields and event sediment dynamics within two headwater catchments, Waikato, New Zealand. New Zealand Journal of Marine and Freshwater Research, 46, 315–333
S0047	Fahey, B., Marden, M. & Phillips, C. (2003b). Sediment yields from plantation forestry and pastoral farming, coastal Hawke’s Bay, North Island, New Zealand. Journal of Hydrology New Zealand, 42, 27–38.
S0048	Sparling, G.P., Shepherd, T.G. & Schipper, L.A. (2000). Topsoil characteristics of three contrasting New Zealand soils under four long-term land uses. New Zealand Journal of Agricultural Research, 43, 569–583.
S0050	Quinn, J.M., Cooper, A.B., Davies-Colley, R.J., Rutherford, J.C. & Williamson, R.B. (1997). Land use effects on habitat, water quality, periphyton, and benthic invertebrates in Waikato, New Zealand, hill-country streams. New Zealand Journal of Marine and Freshwater Research, 31, 579–597.
S0051	Hicks, B.J. & McCaughan, H.M. (1997). Land use, associated eel production, and abundance of fish and crayfish in streams in Waikato, New Zealand. New Zealand Journal of Marine and Freshwater Research, 31, 635–650.
S0056	Parkyn, S.M., Davies-Colley, R.J., Scarsbrook, M.R., Halliday, N.J., Nagels, J.W. & Marden, M. et al. (2006). Pine afforestation and stream health: a comparison of land-use in two soft rock catchments, East Cape, New Zealand. New Zealand Natural Sciences, 31, 113–135.
S0057	Duncan, M.J. (1995). Hydrological impacts of converting pasture and gorse to pine plantation, and forest harvesting, Nelson, New Zealand. Journal of Hydrology (NZ), 34, 15–41.
S0060	Mark, A.F. & Rowley, J. (1976). Water Yield of Low-Alpine Snow Tussock Grassland in Central Otago. Journal of Hydrology (NZ), 15, 59 - 79.
S0061	Holdsworth, D.K. & Mark, A.F. (1990). Water and nutrient input:output budgets: effects of plant cover at seven sites in upland snow tussock grasslands of eastern and central Otago, New Zealand. Journal - Royal Society of New Zealand, 20, 1–24.
S10035	Selby, M.J. & Hosking, P.J. (1973). The erodibility of pumice soils of the North Island, New Zealand. Journal of Hydrology New Zealand, 12, 32–56.
S10168	Cotching, W.E., Allbrook, R.F. & Gibbs, H.S. (1979). Influence of maize cropping on the soil structure of two soils in the Waikato district, New Zealand. New Zealand Journal of Agricultural Research, 22, 431–438.
S10174	Mosley, M.P. (1979). Sediment sources in the Harper-Avoca Catchment - New Zealand Forest Service Technical Paper No.68. New Zealand Forest Service, Wellington.
S10286	O’Loughlin, C.L., Rowe, L.K. & Pearce, A.J. (1982). Exceptional Storm Influences on Slope Erosion and Sediment Yield in Small Forest Catchments, North Westland, New Zealand. In: The first national symp. on forest hydrology. Melbourne, pp. 84–91.
S10908	Moore, T.R. (1989). Dynamics of dissolved organic carbon in forested and disturbed catchments, Westland, New Zealand. Water Resources Research, 25, 1331–1339.
S11177	Harris, R.J., Thomas, C.D. & Moller, H. (1991). The influence of habitat use and foraging on the replacement of one introduced wasp species by another in New Zealand. Ecological Entomology, 16, 441–448.
S11224EX003	Sparling, G.P. (1992). Ratio of microbial biomass carbon to soil organic carbon as a sensitive indicator of changes in soil organic matter. Soil Research, 30, 195–207.
S11336	Sparling, G.P. & Searle, P. (1993). Dimethyl sulphoxide reduction as a sensitive indicator of microbial activity in soil: The relationship with microbial biomass and mineralization of nitrogen and sulphur. Soil Biology and Biochemistry, 25, 251–256.
S11397	Linklater, W. & Winterbourn, M.J. (1993). Life histories and production of two trichopteran shredders in New Zealand streams with different riparian vegetation. New Zealand Journal of Marine and Freshwater Research, 27, 61–70.
S11528	Murphy, E.C. & Dowding, J.E. (1994). Range and diet of stoats (Mustela erminea) in a New Zealand beech forest. New Zealand Journal of Ecology, 18, 11–18.
S11694	Bergin, D.O., Kimberley, M.O. & Marden, M. (1995). Protective value of regenerating tea tree stands on erosion-prone hill country, East Coast, North Island, New Zealand. New Zealand Journal of Forestry Science, 25, 3–19.
S11817	Edwards, E. & Huryn, A.D. (1996). Effect of riparian land use on contributions of terrestrial invertebrates to streams. Hydrobiologia, 337, 151–159.
S11863	Young, R.G. & Huryn, A.D. (1996). Interannual variation in discharge controls ecosystem metabolism along a grassland river continuum. Canadian Journal of Fisheries and Aquatic Sciences, 53, 2199–2211.
S11864	Stankiewicz, M., Jowett, G.H., Roberts, M.G., Heath, D.D., Cowan, P. & Clark, J.M. et al. (1996). Internal and external parasites of possums (Trichosurus vulpecula) from forest and farmland, Wanganui, New Zealand. New Zealand Journal of Zoology, 23, 345–353.
S11912	Friberg, N., Winterbourn, M.J., Shearer, K.A. & Larsen, S.E. (1997). Benthic communities of forest streams in the South Island, New Zealand: effects of forest type and location. Archiv für Hydrobiologie, 138, 289–306.
S11997	Friberg, N. & Winterbourn, M.J. (1997). Effects of native and exotic forest on benthic stream biota in New Zealand: A colonization study. Marine and Freshwater Research, 48, 267–75.
S12036	Yeates, G.W., Saggar, S. & Daly, B.K. (1997). Soil microbial C, N, and P, and microfaunal populations under Pinus radiata and grazed pasture land-use systems. Pedobiologia, 41, 549–565.
S12049	Findlay, S., Hickey, C.W. & Quinn, J.M. (1997). Microbial enzymatic response to catchment-scale variations in supply of dissolved organic carbon. New Zealand Journal of Marine and Freshwater Research, 31, 701–706.
S12051	Fahey, B. & Jackson, R.J. (1997). Environmental effects of forestry at Big Bush Forest, South Island, New Zealand: I. Changes in water chemistry. Journal of Hydrology (NZ), 36, 43–71.
S12058	Davies-Colley, R.J. (1997). Stream channels are narrower in pasture than in forest. New Zealand Journal of Marine and Freshwater Research, 31, 599–608.
S12125	Storey, R.G. & Cowley, D.R. (1997). Recovery of three New Zealand rural streams as they pass through native forest remnants. Hydrobiologia, 353, 63–76.
S12178	Wilcock, R.J., Nagels, J.W., McBride, G.B., Collier, K.J., Wilson, B.T. & Huser, B.A. (1998). Characterisation of lowland streams using a single-station diurnal curve analysis model with continuous monitoring data for dissolved oxygen and temperature. New Zealand Journal of Marine and Freshwater Research, 32, 67–79.
S12276	Francis, G.S., Bartley, K.M. & Tabley, F.J. (1998). The effect of winter cover crop management on nitrate leaching losses and crop growth. The Journal of Agricultural Science, 131, 299–308.
S12283	Davies-Colley, R.J. & Quinn, J.M. (1998). Stream lighting in five regions of North Island, New Zealand: Control by channel size and riparian vegetation. New Zealand Journal of Marine and Freshwater Research, 32, 591–605.
S12425	Scott, N.A., Tate, K.R., Ford-Robertson, J., Giltrap, D.J. & Smith, C.T. (1999). Soil carbon storage in plantation forests and pastures: land-use change implications. Tellus B, 51, 326–335.
S12482	Aslam, T., Choudhary, M.A. & Saggar, S. (1999). Tillage impacts on soil microbial biomass C, N and P, earthworms and agronomy after two years of cropping following permanent pasture in New Zealand. Soil and Tillage Research, 51, 103–111.
S12669	Francis, G.S., Tabley, F.J. & White, K.M. (1999). Restorative crops for the amelioration of degraded soil conditions in New Zealand. Australian Journal of Soil Research Aust. J. Soil Res, 37, 1017–34.
S12681	Schipper, L.A. & Sparling, G.P. (2000). Performance of Soil Condition Indicators Across Taxonomic Groups and Land Uses. Soil Science Society of America Journal, 64, 300.
S12799	Murphy, C. & Robertson, A. (2000). Preliminary study of the effects of honey bees (Apis mellifera) in Tongariro National Park. Science for conservation, 139, 5–18.
S12815	Whitmore, N., Alexander, D., Huryn, A.D., Arbuckle, C. & Jansma, F. (2000). Ecology and distribution of the freshwater crayfish Paranephrops zealandicus in Otago implications for conservation. - Science for conservation 148. Department of Conservation.
S12818	White, J.D., Coops, N.C. & Scott, N.A. (2000). Estimates of New Zealand forest and scrub biomass from the 3-PG model. Ecological Modelling, 131, 175–190.
S12865	O’Donnell, C.F. (2000). Influence of season, habitat, temperature, and invertebrate availability on nocturnal activity of the New Zealand long‐tailed bat (Chalinolobus tuberculatus). New Zealand Journal of Zoology, 27, 207–221.
S13002	Mahmood, B. & Wall, G.L. (2001). The environmental impact of sewage effluent irrigation onto land - A case study in New Zealand. International Agricultural Engineering Journal, 10, 209–230.
S13051	Innes, J.G., King, C.M., Flux, M. & Kimberley, M.O. (2001). Population biology of the ship rat and Norway rat in Pureora forest park, 1983–87. New Zealand Journal of Zoology, 28, 57–78.
S13161	McLay, C.D.A., Dragten, R., Sparling, G.P. & Selvarajah, N. (2001). Predicting groundwater nitrate concentrations in a region of mixed agricultural land use: A comparison of three approaches. Environmental Pollution, 115, 191–204.
S13208	Hall, M.J., Closs, G.P. & Riley, R.H. (2001). Relationships between land use and stream invertebrate community structure in a South Island, New Zealand, coastal stream catchment. New Zealand Journal of Marine and Freshwater Research, 35, 591–603.
S13210	Scarsbrook, M.R., Quinn, J.M., Halliday, J. & Morse, R. (2001). Factors controlling litter input dynamics in streams draining pasture, pine, and native forest catchments. New Zealand Journal of Marine and Freshwater Research, 35, 751–762.
S13213	Broad, T.L., Townsend, C.R., Closs, G.P. & Jellyman, D.J. (2001). Microhabitat use by longfin eels in New Zealand streams with contrasting riparian vegetation. Journal of Fish Biology, 59, 1385–1400.
S13282	Baillie, B.R. & Davies, T.R. (2002). Effects of land use on the channel morphology of streams in the Moutere Gravels, Nelson, New Zealand. Journal of Hydrology New Zealand, 41, 19–45.
S13336	McQueen, D.J. & Shepherd, T.G. (2002). Physical changes and compaction sensitivity of a fine-textured, poorly drained soil (Typic Endoaquept) under varying durations of cropping, Manawatu region, New Zealand. Soil and Tillage Research, 63, 93–107.
S13361	Parfitt, R.L., Parshotam, A. & Salt, G. (2002). Carbon turnover in two soils with contrasting mineralogy under long-term maize and pasture. Australian Journal of Soil Research, 40, 127–136.
S13422	Groenendijk, F.M., Condron, L.M. & Rijkse, W.C. (2002). Effects of afforestation on organic carbon, nitrogen and sulfur concentrations in New Zealand hill country soils. Geoderma, 108, 91–100.
S13524	Prebble, M., Schallenberg, M., Carterm, J. & Shulmeister, J. (2002). An analysis of phytolith assemblages for the quantitative reconstruction of late Quaternary environments of the Lower Taieri Plain,Otago, South Island, New Zealand I. Modern assemblages and transfer functions. Journal of Paleolimnology, 27, 393–413.
S13526	Sparling, G.P. & Schipper, L.A. (2002). Ecological risk assessment: Soil quality at a national scale in New Zealand. Journal of Environmental Quality; Madison, 31, 1848.
S13539	Broad, T.L., Townsend, C.R., Closs, G.P. & Jellyman, D.J. (2002). Riparian land use and accessibility to fishers influence size class composition and habitat use by longfin eels in a New Zealand river. Journal of Fish Biology, 61, 1489–1503.
S13554	Parkyn, S.M., Collier, K.J. & Hicks, B.J. (2002). Growth and population dynamics of crayfish Paranephrops planifrons in streams within native forest and pastoral land uses. New Zealand Journal of Marine and Freshwater Research, 36, 847–862.
S13582	Choudhary, M., Akramkhanov, A. & Saggar, S. (2002). Nitrous oxide emissions from a New Zealand cropped soil: tillage effects, spatial and seasonal variability. Agriculture, ecosystems & environment, 93, 33–43.
S13628	Bellingham, P.J. & Coomes, D.A. (2003). Grazing and community structure as determinants of invasion success by Scotch broom in a New Zealand montane shrubland. Diversity and Distributions, 9, 19–28.
S13746	Riley, R.H., Townsend, C.R., Niyogi, D.K., Arbuckle, C.A. & Peacock, K.A. (2003). Headwater stream response to grassland agricultural development in New Zealand. New Zealand Journal of Marine and Freshwater Research, 37, 389–403.
S13757	Haase, M. (2003). Clinal variation in shell morphology of the freshwater gastropod Potamopyrgus antipodarum along two hill‐country streams in New Zealand. Journal of the Royal Society of New Zealand, 33, 549–560.
S13792	McLaren, R.G., Clucas, L.M., Taylor, M.D. & Hendry, T. (2003). Leaching of macronutrients and metals from undisturbed soils treated with metal-spiked sewage sludge. 1. Leaching of macronutrients. Australian Journal of Soil Research, 41, 571–588.
S13799	Nyström, P., McIntosh, A.R. & Winterbourn, M.J. (2003). Top-down and bottom-up processes in grassland and forested streams. Oecologia, 136, 596–608.
S13841	Niyogi, D.K., Simon, K.S. & Townsend, C.R. (2003). Breakdown of tussock grass in streams along a gradient of agricultural development in New Zealand. Freshwater Biology, 48, 1698–1708.
S13848	Francis, G.S., Trimmer, L.A., Tregurtha, C.S., Williams, P.H. & Butler, R.C. (2003). Winter nitrate leaching losses from three land uses in the Pukekohe area of New Zealand. New Zealand Journal of Agricultural Research, 46, 215–224.
S13920	Watts, L.F. & Hawke, R.M. (2003). The effects of urbanisation on hydrologic response: A study of two coastal catchments. Journal of Hydrology New Zealand, 42, 125–143.
S13924	Parfitt, R.L., Scott, N.A., Ross, D.J., Salt, G. & Tate, K.R. (2003). Land-use change effects on soil C and N transformations in soils of High N status: comparisons under indigenous forest, pasture, and pine plantation. Biogeochemistry, 66, 203–221.
S13944	McDowell, R.W., Derwry, J.J., Muirhead, R.W. & Paton, R.J. (2003). Cattle treading and phosphorus and sediment loss in overland flow from grazed cropland. Australian Journal of Soil Research, 41, 1521–1532.
S14107	Quinn, J.M., Boothroyd, I.K. & Smith, B.J. (2004). Riparian buffers mitigate effects of pine plantation logging on New Zealand streams: 2. Invertebrate communities. Forest Ecology and Management, 191, 129–146.
S14116	Schipper, L.A. & Lee, W.G. (2004). Microbial biomass, respiration and diversity in ultramafic soils of West Dome, New Zealand. Plant and Soil, 262, 151–158.
S14119	Stevenson, B.A. (2004). Changes in phosphorus availability and nutrient status of indigenous forest fragments in Pastoral New Zealand Hill country. Plant and Soil, 262, 317–325.
S14157	Vink, C.J., Teulon, D.A., McLachlan, A.R. & Stufkens, M.A. (2004). Spiders (Araneae) and harvestmen (Opiliones) in arable crops and grasses in Canterbury, New Zealand. New Zealand Journal of Zoology, 31, 149–159.
S14172	Boothroyd, I.K., Quinn, J.M., Langer, E.R., Costley, K.J. & Steward, G. (2004). Riparian buffers mitigate effects of pine plantation logging on New Zealand streams: 1. Riparian vegetation structure, stream geomorphology and periphyton. Forest Ecology and Management, 194, 199–213.
S14225	McLaren, R.G., Clucas, L.M., Taylor, M.D. & Hendry, T. (2004). Leaching of macronutrients and metals from undisturbed soils treated with metal-spiked sewage sludge. 2. Leaching of metals. Australian Journal of Soil Research, 42, 459–471.
S14266	Harris, R.J., Toft, R.J., Dugdale, J.S., Williams, P.A. & Rees, J.S. (2004). Insect assemblages in a native (kanuka –Kunzea ericoides) and an invasive (gorse –Ulex europaeus) shrubland. New Zealand Journal of Ecology, 28, 35–47.
S14315	Sparling, G.P. & Schipper, L.A. (2004). Soil quality monitoring in New Zealand: Trends and issues arising from a broad-scale survey. Agriculture, Ecosystems and Environment, 104, 545–552.
S14320	Donnison, A., Ross, C. & Thorrold, B.S. (2004). Impact of land use on the faecal microbial quality of hill-country streams. New Zealand Journal of Marine and Freshwater Research, 38, 845–855.
S14528	Young, R.G., Quarterman, A.J., Eyles, R.F., Smith, R.A. & Bowden, W.B. (2005). Water quality and thermal regime of the Motueka River: Influences of land cover, geology and position in the catchment. New Zealand Journal of Marine and Freshwater Research, 39, 803–825.
S14626	Sullivan, J.J., Timmins, S.M. & Williams, P.A. (2005). Movement of exotic plants into coastal native forests from gardens in northern New Zealand. New Zealand Journal of Ecology, 1, 1–10.
S14719	Death, R.G. & Zimmermann, E.M. (2005). Interaction between disturbance and primary productivity in determining stream invertebrate diversity. Oikos, 111, 392–402.
S14732	Leisnham, P.T., Slaney, D.P., Lester, P.J. & Weinstein, P. (2005). Increased larval mosquito densities from modified landuses in the Kapiti region, New Zealand: Vegetation, water quality, and predators as associated environmental factors. EcoHealth, 2, 313–322.
S14840	McDowell, R.W. (2006). Phosphorus and Sediment Loss in a Catchment with Winter Forage Grazing of Cropland by Dairy Cattle. Journal of Environment Quality, 35, 575.
S14894	McDowell, R.W. & Stewart, I. (2006). The phosphorus composition of contrasting soils in pastoral, native and forest management in Otago, New Zealand: Sequential extraction and31P NMR. Geoderma, 130, 176–189.
S15119	Harding, J.S., Claassen, K. & Evers, N. (2006). Can forest fragments reset physical and water quality conditions in agricultural catchments and act as refugia for forest stream invertebrates? Hydrobiologia, 568, 391–402.
S15336	Stark, J.D. & Maxted, J.R. (2007). A biotic index for New Zealand’s soft-bottomed streams. New Zealand Journal of Marine and Freshwater Research, 41, 43–61.
S15424	Simon, K.S., Niyogi, D.K., Frew, R.D. & Townsend, C.R. (2007).Nitrogen dynamics in grassland streams of agricultural Nitrogen dynamics along a gradient development. Limnology and Oceanography, 52, 1246–1257.
S15451	Ghani, A., Dexter, M., Carran, R.A. & Theobald, P.W. (2007). Dissolved organic nitrogen and carbon in pastoral soils: The New Zealand experience. European Journal of Soil Science, 58, 832–843.
S15500	Quinn, J.M., Phillips, N.R. & Parkyn, S.M. (2007). Factors influencing retention of coarse particulate organic matter in streams. Earth Surface Processes and Landforms, 32, 1186–1203.
S15534	Singh, B.K., Tate, K.R., Kolipaka, G., Hedley, C.B., Macdonald, C.A. & Millard, P. et al. (2007). Effect of afforestation and reforestation of pastures on the activity and population dynamics of methanotrophic bacteria. Applied and Environmental Microbiology, 73, 5153–5161.
S15577	Dewson, Z.S., James, A.B.W. & Death, R.G. (2007). Stream ecosystem functioning under reduced flow conditions. Ecological Applications, 17, 1797–1808.
S15817	MacLeod, C.J., Parish, D.M. & Robinson, R.A. (2007). Niche Opportunities and Introduced Birds Temporal Variation in Resource Abundance. In: Temporal dimensions of landscape ecology (eds. Bissonette, J.A. & Storch, I.). Springer US, New York, New York, USA, pp. 252–268.
S15831	Cadbury, S.L., Hannah, D.M., Milner, A.M., Pearson, C.P. & Brown, L.E. (2008). Stream temperature dynamics within a New Zealand glacierized river basin. River Research and Applications, 24, 68–89.
S16020	Dodd, M.B., Quinn, J.M., Thorrold, B.S., Parminter, T.G. & Wedderburn, M.E. (2008). Improving the economic and environmental performance of a New Zealand hill country farm catchment: 3. Short-term outcomes of land-use change. New Zealand Journal of Agricultural Research, 51, 155–169.
S16437	Morgan, D.K., Waas, J.R. & Innes, J. (2009). An inventory of mammalian pests in a New Zealand city. New Zealand Journal of Zoology, 36, 23–33.
S16511	Quinn, J.M., Croker, G.F., Smith, B.J. & Bellingham, M.A. (2009). Integrated catchment management effects on flow, habitat, instream vegetation and macroinvertebrates in Waikato, New Zealand, hill-country streams. New Zealand Journal of Marine and Freshwater Research, 43, 775–802.
S16849	Carswell, F., Burrows, L. & Mason, N. (2009). Above-ground carbon sequestration by early-successional woody vegetation: A preliminary analysis - Science for Conservation 297. Department of Conservation, Wellington.
S16935	Zheng, T., Hamel, K.L. & Buddle, B.M. (2010). A serological survey of the prevalence of antibodies against enteroviruses in brushtail possums (Trichosurus vulpecula) in New Zealand: Enteroviruses have a limited distribution in brushtail possums. New Zealand Veterinary Journal, 58, 23–28.
S17210	Price, S., Whitehead, D., Sherlock, R., McSeveny, T. & Rogers, G. (2010). Net exchange of greenhouse gases from soils in an unimproved pasture and regenerating indigenous Kunzea ericoides shrubland in New Zealand. Australian Journal of Soil Research, 48, 385–394.
S17301	Reid, D.J., Quinn, J.M. & Wright-Stow, A.E. (2010). Responses of stream macroinvertebrate communities to progressive forest harvesting: Influences of harvest intensity, stream size and riparian buffers. Forest Ecology and Management, 260, 1804–1815.
S17776	Shearer, K.A. & Young, R.G. (2011). Influences of geology and land use on macroinvertebrate communities across the Motueka River catchment, New Zealand. New Zealand Journal of Marine and Freshwater Research, 45, 437–454.
S18250	Knox, C.D., Cree, A. & Seddon, P.J. (2012). Direct and Indirect Effects of Grazing by Introduced Mammals on a Native, Arboreal Gecko (Naultinus gemmeus). Journal of Herpetology, 46, 145–152.
S18389	Tate, K.R., Walcroft, A.S. & Pratt, C. (2012). Varying atmospheric methane concentrations affect soil methane oxidation rates and methanotroph populations in pasture, an adjacent pine forest, and a landfill. Soil Biology and Biochemistry, 52, 75–81.
S18515	Hewitt, A., Forrester, G., Fraser, S., Hedley, C.B., Lynn, I. & Payton, I. (2012). Afforestation effects on soil carbon stocks of low productivity grassland in New Zealand. Soil Use and Management, 28, 508–516.
S18879	Fraser, P.M., Curtin, D., Harrison-Kirk, T., Meenken, E.D., Beare, M.H. & Tabley, F.J. et al. (2013). Winter Nitrate Leaching under Different Tillage and Winter Cover Crop Management Practices. Soil Science Society of America Journal, 77, 1391.
S19160	Wakelin, S.A., Macdonald, L.M., O’Callaghan, M., Forrester, S.T. & Condron, L.M. (2014). Soil functional resistance and stability are linked to different ecosystem properties. Austral Ecology, 39, 522–531.
S19193	Waterhouse, B.R., Adair, K.L., Boyer, S. & Wratten, S.D. (2014). Advanced mine restoration protocols facilitate early recovery of soil microbial biomass, activity and functional diversity. Basic and Applied Ecology, 15, 599–606.
S19214	Rader, R., Bartomeus, I., Tylianakis, J.M. & Laliberté, E. (2014). The winners and losers of land use intensification: Pollinator community disassembly is non-random and alters functional diversity. Diversity and Distributions, 20, 908–917.
S19282	Miller, A.L., Diez, J.M., Sullivan, J.J., Wangen, S.R., Wiser, S.K. & Meffin, R. et al. (2014). Quantifying invasion resistance: the use of recruitment functions to control for propagule pressure. Ecology, 95, 920–929.
S19506	Rahman, M.H., Holmes, A.W. & Saunders, S.J. (2014). Spatio-temporal variation in soil organic carbon under kiwifruit production systems of New Zealand. Acta Horticulturae, 1018, 279–286.
S19543	Sparling, G.P., Lewis, R., Schipper, L.A., Mudge, P. & Balks, M. (2014). Changes in soil total C and N contents at three chronosequences after conversion from plantation pine forest to dairy pasture on a New Zealand Pumice soil. Soil Research, 52, 38–45.
S19544	Mudge, P., Schipper, L.A., Baisden, W., Ghani, A. & Lewis, R. (2014). Changes in soil C, N and 15N along three forest-pasture chronosequences in New Zealand. Soil Research, 52, 27–37.
S19646	Wilson, D.J., Norbury, G. & Walker, S. (2014). How does woody succession affect population densities of passerine birds in New Zealand drylands? New Zealand Journal of Ecology, 38, 257–267.
S20016	Chen, C.R., Condron, L.M., Davis, M.R. & Sherlock, R. (2003). Seasonal changes in soil phosphorus and associated microbial properties under adjacent grassland and forest in New Zealand. Forest Ecology and Management, 177, 539–557.
S20029	Davis, M.R. & Lang, M.H. (1991). Increased nutrient availability in topsoils under conifers in the South Island high country. New Zealand Journal of Forestry Science, 21, 165–179.
S20058	Kasai, M., Brierley, G.J., Page, M.J., Marutani, T. & Trustrum, N.A. (2005). Impacts of land use change on patterns of sediment flux in Weraamaia catchment, New Zealand. Catena, 64, 27–60.
S20084	Oliver, G.R., Beets, P.N., Garrett, L.G., Pearce, S.H., Kimberly, M.O. & Ford-Robertson, J. et al. (2004). Variation in soil carbon in pine plantations and implications for monitoring soil carbon stocks in relation to land-use change and forest site management in New Zealand. Forest Ecology and Management, 203, 283–295.
S20087	Parfitt, R.L., Percival, H.J., Dahlgren, R.A. & Hill, L.F. (1997). Soil and solution chemistry under pasture and radiata pine in New Zealand. Plant and Soil, 191, 279–290.
S20088	Parfitt, R.L. & Ross, D.J. (2011). Long-term effects of afforestation with Pinus radiata on soil carbon, nitrogen, and pH: A case study. Soil Research, 49, 494–503.
S20106	Ross, D.J., Tate, K.R., Scott, N.A., Wilde, R.H., Rodda, N.J. & Townsend, J.A. (2002). Afforestation of pastures with Pinus radiata influences soil carbon and nitrogen pools and mineralisation and microbial properties. Australian Journal of Soil Research, 40, 1303–1318.
S20108	Rowe, D.K., Chisnall, B.L., Dean, T.L. & Richardson, J. (1999). Effects of land use on native fish communities in east coast streams of the North Island of New Zealand. New Zealand Journal of Marine and Freshwater Research, 33, 141–151.
S20128	Townsend, C.R., Downes, B.J., Peacock, K.A. & Arbuckle, C.J. (2004). Scale and the detection of land-use effects on morphology, vegetation and macroinvertebrate communities of grassland streams. Freshwater Biology, 49, 448–462.
S20129	Townsend, C.R., Thompson, R.M., McIntosh, A.R., Kilroy, C., Edwards, E. & Scarsbrook, M.R. (1998). Disturbance, resource supply, and food web architecture in streams. Ecology Letters, 1, 200–209
